# A spatial code governs olfactory receptor choice and aligns sensory maps in the nose and brain

**DOI:** 10.1101/2025.05.02.651738

**Authors:** David H. Brann, Tatsuya Tsukahara, Cyrus Tau, Dennis Kalloor, Rylin Lubash, Lakshanyaa Thamarai Kannan, Nell Klimpert, Mihaly Kollo, Martín Escamilla-Del-Arenal, Bogdan Bintu, Thomas Bozza, Sandeep R. Datta

## Abstract

Although topographical maps organize many peripheral sensory systems, it remains unclear whether olfactory sensory neurons (OSNs) choose which of the ∼1100 odor receptors (ORs) to express based upon their spatial location in the olfactory epithelium (OE) or instead ORs are scattered randomly. Here we reveal that each OR is expressed at a precise mean position along the OE dorsoventral axis, thereby instantiating a receptor map. This patterning reflects the differential use, by precursors and mature OSNs, of a coherent gene expression program controlled by a spatially-varying retinoic acid gradient; this program — which includes key transcription factors and axon guidance genes — translates position into a spatially appropriate distribution of OR choices and aligns the epithelial map of OR identity with the glomerular map present in the olfactory bulb. These results identify a transcriptional code that distinguishes and spatially organizes the vast array of sensory channels that comprise the olfactory system.
