## Supplemental Table 1 for "A spatial code governs olfactory receptor choice and aligns sensory maps in the nose and brain"

index	is_dorsal	lm_r2	DV_rho_cell_level	DV_rho_subtype_level	ensembl_gene_id	category
Septin3	False	0.90097	-0.98997	-0.90241	ENSMUSG00000022456	GTP
Pdlim1	False	0.81473	-0.98872	-0.91734	ENSMUSG00000055044	signal
Nfib	False	0.93667	-0.98819	-0.95217	ENSMUSG00000008575	TF
Ifi27	False	0.64923	-0.987	-0.94	ENSMUSG00000064215	signal
Rtn1	False	0.92208	-0.98655	-0.71745	ENSMUSG00000021087
Nrp2	False	0.9035	-0.98444	-0.80445	ENSMUSG00000025969	axon_guidance
Rhoq	False	0.93036	-0.98428	-0.90921	ENSMUSG00000024143	GTP
Cidea	False	0.87785	-0.98359	-0.57427	ENSMUSG00000024526
Id4	False	0.86108	-0.98269	-0.68594	ENSMUSG00000021379	TF
Sytl1	False	0.93096	-0.98206	-0.89863	ENSMUSG00000028860	synaptic
Aldh3b1	False	0.91026	-0.98084	-0.92179	ENSMUSG00000024885	metabolic
Mdga2	False	0.82147	-0.97997	-0.85612	ENSMUSG00000034912	axon_guidance
Tmem132a	False	0.80094	-0.97644	-0.83249	ENSMUSG00000024736
Pcolce2	False	0.92878	-0.97258	-0.64333	ENSMUSG00000015354	axon_guidance
Hdac11	False	0.89176	-0.96928	-0.72969	ENSMUSG00000034245	TF
Cnr1	False	0.73659	-0.96653	-0.85225	ENSMUSG00000044288	synaptic
Mlxip	False	0.87983	-0.96608	-0.87213	ENSMUSG00000038342	TF
Arhgap42	False	0.82444	-0.96575	-0.83239	ENSMUSG00000050730	GTP
Plekhb1	False	0.88888	-0.965	-0.79152	ENSMUSG00000030701
Ppp1r3b	False	0.78166	-0.96093	-0.90397	ENSMUSG00000046794	metabolic
Kbtbd11	False	0.86001	-0.96071	-0.76387	ENSMUSG00000055675
Sh3bgrl	False	0.8816	-0.95997	-0.86288	ENSMUSG00000031246
Erbin	False	0.87654	-0.95802	-0.58199	ENSMUSG00000021709	signal
Dennd5a	False	0.8544	-0.9574	-0.84611	ENSMUSG00000035901	GTP
Pard3bos2	False	0.69815	-0.95454	-0.76364	ENSMUSG00000085019
As3mt	False	0.86574	-0.95432	-0.86967	ENSMUSG00000003559	metabolic
Bace1	False	0.85713	-0.95428	-0.86854	ENSMUSG00000032086
Elovl7	False	0.76983	-0.95295	-0.85703	ENSMUSG00000021696	metabolic
Mycbp2	False	0.86572	-0.95274	-0.72475	ENSMUSG00000033004	axon_guidance
Dnai2	False	0.717	-0.95067	-0.64163	ENSMUSG00000034706	cytoskeleton
Cygb	False	0.64012	-0.95019	-0.85697	ENSMUSG00000020810
Lpcat1	False	0.81458	-0.94954	-0.73735	ENSMUSG00000021608	metabolic
Syngr1	False	0.84683	-0.94949	-0.63788	ENSMUSG00000022415	synaptic
Nfia	False	0.69706	-0.94886	-0.85376	ENSMUSG00000028565	TF
Eml1	False	0.82145	-0.94879	-0.88293	ENSMUSG00000058070	cytoskeleton
Ankrd10	False	0.87009	-0.94779	-0.7484	ENSMUSG00000031508
Nsg1	False	0.84624	-0.94705	-0.56839	ENSMUSG00000029126
Nfix	False	0.82275	-0.94505	-0.8834	ENSMUSG00000001911	TF
Glo1	False	0.89199	-0.94281	-0.51807	ENSMUSG00000024026	metabolic
Cep250	False	0.80312	-0.94106	-0.79618	ENSMUSG00000038241	differentiation
Tspo	False	0.77008	-0.94018	-0.88016	ENSMUSG00000041736
Plxnb3	False	0.7846	-0.93942	-0.86971	ENSMUSG00000031385	axon_guidance
Cpn1	False	0.64714	-0.93803	-0.52554	ENSMUSG00000025196
Pard3b	False	0.81763	-0.93673	-0.84897	ENSMUSG00000052062	cytoskeleton
Eif4e3	False	0.87073	-0.93595	-0.82876	ENSMUSG00000093661	RNA
Herpud1	False	0.84168	-0.93428	-0.68048	ENSMUSG00000031770
Stk26	False	0.86833	-0.93405	-0.87735	ENSMUSG00000031112	differentiation
Crocc	False	0.81553	-0.93362	-0.55324	ENSMUSG00000040860	cytoskeleton
C130074G19Rik	False	0.85853	-0.93152	-0.82328	ENSMUSG00000039349
Prdx2	False	0.74507	-0.93014	-0.69942	ENSMUSG00000005161	metabolic
Esd	False	0.79058	-0.93003	-0.64847	ENSMUSG00000021996
Clip4	False	0.79673	-0.92776	-0.51953	ENSMUSG00000024059	cytoskeleton
Mmp16	False	0.81392	-0.92702	-0.72647	ENSMUSG00000028226
Samm50	False	0.81628	-0.92628	-0.59889	ENSMUSG00000022437
Agtpbp1	False	0.7771	-0.92161	-0.80519	ENSMUSG00000021557	GTP
Ypel4	False	0.81981	-0.91744	-0.61614	ENSMUSG00000034059
Bend4	False	0.70866	-0.91671	-0.84975	ENSMUSG00000092060
Frem2	False	0.74774	-0.91516	-0.76949	ENSMUSG00000037016
Mmgt2	False	0.73797	-0.91515	-0.89179	ENSMUSG00000048497
Hcn2	False	0.74875	-0.91459	-0.78053	ENSMUSG00000020331	ion_channel
Txndc5	False	0.77355	-0.91352	-0.85	ENSMUSG00000038991
Cfap298	False	0.84305	-0.91296	-0.85219	ENSMUSG00000022972	cytoskeleton
Nrde2	False	0.75942	-0.91283	-0.76517	ENSMUSG00000021179	RNA
Scnn1a	False	0.72476	-0.91255	-0.83481	ENSMUSG00000030340	ion_channel
Armh4	False	0.76329	-0.91026	-0.66089	ENSMUSG00000036242
Dmd	False	0.71328	-0.90975	-0.68521	ENSMUSG00000045103	cytoskeleton
Tmem159	False	0.74847	-0.9095	-0.60499	ENSMUSG00000030917
Tpcn1	False	0.74789	-0.90858	-0.85337	ENSMUSG00000032741	ion_channel
Cdk6	False	0.78379	-0.90852	-0.71874	ENSMUSG00000040274	differentiation
Ddo	False	0.77466	-0.90759	-0.78272	ENSMUSG00000063428
Cacna1a	False	0.7783	-0.9075	-0.7564	ENSMUSG00000034656	ion_channel
Akt2	False	0.77859	-0.90646	-0.59196	ENSMUSG00000004056	metabolic
Ppp1r16b	False	0.76463	-0.9046	-0.67414	ENSMUSG00000037754
Dap	False	0.78301	-0.89786	-0.56515	ENSMUSG00000039168
Nr2f6	False	0.73858	-0.89733	-0.64798	ENSMUSG00000002393	TF
Gm16579	False	0.78171	-0.89592	-0.62877	ENSMUSG00000089851
Defb25	False	0.62755	-0.89436	-0.76025	ENSMUSG00000074678	signal
Kcna1	False	0.72007	-0.89429	-0.57893	ENSMUSG00000047976	ion_channel
Ndufv3	False	0.76758	-0.89377	-0.53242	ENSMUSG00000024038
Ttyh2	False	0.6487	-0.89347	-0.65202	ENSMUSG00000034714	ion_channel
Prcd	False	0.5131	-0.89315	-0.81111	ENSMUSG00000075410
Fbxo45	False	0.71206	-0.88974	-0.7873	ENSMUSG00000035764
Cyth1	False	0.78434	-0.88722	-0.90844	ENSMUSG00000017132	GTP
Mapk8ip2	False	0.74076	-0.885	-0.65111	ENSMUSG00000022619	signal
Tmem256	False	0.75049	-0.88397	-0.58001	ENSMUSG00000070394
Areg	False	0.67181	-0.8834	-0.806	ENSMUSG00000029378	signal
Sgtb	False	0.73769	-0.88269	-0.54266	ENSMUSG00000042743
Nrn1	False	0.71408	-0.8812	-0.74102	ENSMUSG00000039114	axon_guidance
Stox1	False	0.73167	-0.88087	-0.68777	ENSMUSG00000036923	TF
Unc119b	False	0.69719	-0.88072	-0.61131	ENSMUSG00000046562
Phlda1	False	0.73979	-0.87911	-0.77502	ENSMUSG00000020205
Fez1	False	0.7406	-0.87896	-0.79006	ENSMUSG00000032118	axon_guidance
Ephx1	False	0.57734	-0.87894	-0.68143	ENSMUSG00000038776	metabolic
Arrdc4	False	0.71666	-0.8765	-0.80398	ENSMUSG00000042659	signal
Ier2	False	0.67181	-0.87629	-0.72529	ENSMUSG00000053560
Lman2l	False	0.7823	-0.87552	-0.67865	ENSMUSG00000001143
Itm2b	False	0.79651	-0.87483	-0.77087	ENSMUSG00000022108
Gpat3	False	0.69314	-0.86943	-0.60818	ENSMUSG00000029314	metabolic
Fmn1	False	0.52859	-0.86755	-0.56786	ENSMUSG00000044042	cytoskeleton
A330048O09Rik	False	0.60203	-0.86734	-0.68308	ENSMUSG00000097326
Ankrd9	False	0.74048	-0.86159	-0.76927	ENSMUSG00000037904
Hectd2os	False	0.76359	-0.86109	-0.65222	ENSMUSG00000087579
Pik3ip1	False	0.69904	-0.85972	-0.63931	ENSMUSG00000034614	signal
Htra4	False	0.57213	-0.85577	-0.70022	ENSMUSG00000037406
Glul	False	0.7673	-0.85364	-0.70736	ENSMUSG00000026473	metabolic
Cdh3	False	0.58537	-0.85286	-0.75882	ENSMUSG00000061048	axon_guidance
Prdx1	False	0.76387	-0.84885	-0.74044	ENSMUSG00000028691	metabolic
Naaa	False	0.77888	-0.84766	-0.62021	ENSMUSG00000029413	metabolic
Gm36640	False	0.69793	-0.84761	-0.73984	ENSMUSG00000108276
Dhrs3	False	0.72872	-0.84738	-0.67748	ENSMUSG00000066026	metabolic
Dpysl2	False	0.6518	-0.84567	-0.64877	ENSMUSG00000022048	axon_guidance
Kif19b	False	0.71859	-0.84278	-0.70293	ENSMUSG00000106350	cytoskeleton
Dusp8	False	0.6569	-0.83604	-0.56041	ENSMUSG00000037887	signal
Gldc	False	0.74581	-0.83565	-0.78197	ENSMUSG00000024827	metabolic
Rarb	False	0.56898	-0.83462	-0.62853	ENSMUSG00000017491	TF
Ccdc85c	False	0.6421	-0.83377	-0.72892	ENSMUSG00000084883
Kmt5a	False	0.65795	-0.83297	-0.54355	ENSMUSG00000049327	TF
Ubc	False	0.71158	-0.83294	-0.67924	ENSMUSG00000008348
Mcc	False	0.66252	-0.82809	-0.67375	ENSMUSG00000071856
Extl1	False	0.66134	-0.82744	-0.59128	ENSMUSG00000028838
Mturn	False	0.73671	-0.82698	-0.82106	ENSMUSG00000038065	differentiation
C78859	False	0.72036	-0.82328	-0.7084	ENSMUSG00000110710
Wdr54	False	0.68113	-0.82305	-0.62667	ENSMUSG00000030032
Cgn	False	0.61731	-0.81984	-0.52204	ENSMUSG00000068876
Rufy3	False	0.70485	-0.81967	-0.57967	ENSMUSG00000029291	axon_guidance
Cpe	False	0.71286	-0.81872	-0.84777	ENSMUSG00000037852	metabolic
Ttc9b	False	0.58517	-0.8179	-0.56926	ENSMUSG00000007944
Ift74	False	0.64425	-0.79862	-0.67291	ENSMUSG00000028576
Ncoa1	False	0.57175	-0.78954	-0.65453	ENSMUSG00000020647	TF
2310040G24Rik	False	0.65468	-0.7883	-0.81819	ENSMUSG00000101655
C230079O03Rik	False	0.53194	-0.78181	-0.50859	ENSMUSG00000109633
Tcf15	False	0.54656	-0.77999	-0.53603	ENSMUSG00000068079	TF
Edn2	False	0.63711	-0.77917	-0.80144	ENSMUSG00000028635	signal
Kcnh6	False	0.63407	-0.77716	-0.71236	ENSMUSG00000001901	ion_channel
Nebl	False	0.65868	-0.76104	-0.87933	ENSMUSG00000053702	cytoskeleton
Ccpg1os	False	0.58758	-0.75834	-0.79913	ENSMUSG00000086158	differentiation
Mt1	False	0.65212	-0.74878	-0.54615	ENSMUSG00000031765
Adgrb3	False	0.59231	-0.74795	-0.77718	ENSMUSG00000033569	axon_guidance
Pim1	False	0.6146	-0.73838	-0.60497	ENSMUSG00000024014	differentiation
Ocrl	False	0.61064	-0.73511	-0.55058	ENSMUSG00000001173	metabolic
Mboat2	False	0.65184	-0.72411	-0.77036	ENSMUSG00000020646	metabolic
C1qtnf12	False	0.54195	-0.71172	-0.53571	ENSMUSG00000023571	metabolic
Borcs7	False	0.54183	-0.70258	-0.64578	ENSMUSG00000062376
Slc16a7	False	0.66167	-0.70067	-0.81842	ENSMUSG00000020102	ion_channel
Ppp1r3c	False	0.53493	-0.69829	-0.75412	ENSMUSG00000067279
Nkiras2	False	0.52694	-0.6555	-0.69527	ENSMUSG00000017837	GTP
Atpif1	False	0.52803	-0.65514	-0.85123	ENSMUSG00000054428	metabolic
Gm49555	False	0.52689	-0.64878	-0.76266	ENSMUSG00000116735
Ncam2	False	0.57304	-0.5122	-0.76919	ENSMUSG00000022762	axon_guidance
Asphd2	True	0.55243	0.56963	0.62616	ENSMUSG00000029348
Slc12a2	True	0.56727	0.57687	0.67653	ENSMUSG00000024597	ion_channel
Ppp1r1a	True	0.52681	0.58014	0.62026	ENSMUSG00000022490
Mtr	True	0.57511	0.63496	0.79023	ENSMUSG00000021311	metabolic
Tapbpl	True	0.52616	0.64654	0.74653	ENSMUSG00000038213
Acss2	True	0.57905	0.65798	0.79916	ENSMUSG00000027605	metabolic
Nudt3	True	0.53781	0.67702	0.61412	ENSMUSG00000024213
Timp2	True	0.55081	0.70403	0.60836	ENSMUSG00000017466
Snx10	True	0.65073	0.70916	0.80952	ENSMUSG00000038301
Psmd14	True	0.55335	0.71289	0.5278	ENSMUSG00000026914
Tspan7	True	0.55325	0.71732	0.60167	ENSMUSG00000058254
Mad2l2	True	0.5246	0.71965	0.62443	ENSMUSG00000029003	differentiation
Grik5	True	0.63044	0.72076	0.80753	ENSMUSG00000003378	synaptic
Nr2f2	True	0.58281	0.72384	0.91918	ENSMUSG00000030551	TF
Acss3	True	0.64962	0.72592	0.79151	ENSMUSG00000035948	metabolic
Zmynd8	True	0.55544	0.72787	0.74412	ENSMUSG00000039671	TF
Xrcc6	True	0.65217	0.72945	0.72761	ENSMUSG00000022471	TF
Cab39l	True	0.51983	0.73382	0.50151	ENSMUSG00000021981	signal
Tdrd7	True	0.59304	0.74062	0.80597	ENSMUSG00000035517	RNA
Cers2	True	0.5903	0.74264	0.52238	ENSMUSG00000015714	metabolic
4930570G19Rik	True	0.62689	0.74447	0.83808	ENSMUSG00000085084
Dusp26	True	0.58384	0.74652	0.77902	ENSMUSG00000039661	signal
Tspan12	True	0.5114	0.75607	0.52686	ENSMUSG00000029669	signal
Ebf4	True	0.54162	0.75748	0.51217	ENSMUSG00000053552	TF
Thra	True	0.65874	0.76017	0.77037	ENSMUSG00000058756	TF
Sv2c	True	0.62439	0.76491	0.59951	ENSMUSG00000051111	synaptic
Syne2	True	0.64072	0.76992	0.62028	ENSMUSG00000063450
Aspg	True	0.61245	0.77191	0.56312	ENSMUSG00000037686	metabolic
Nob1	True	0.68944	0.77844	0.92136	ENSMUSG00000003848	RNA
Rasl10a	True	0.54419	0.79821	0.5823	ENSMUSG00000034209	GTP
H2-M10.3	True	0.51173	0.79974	0.50468	ENSMUSG00000058124
Hs3st3b1	True	0.63034	0.80071	0.79615	ENSMUSG00000070407
Plppr1	True	0.55793	0.80156	0.5004	ENSMUSG00000063446
Adipor1	True	0.74508	0.80712	0.83821	ENSMUSG00000026457	metabolic
Sox13	True	0.6226	0.8081	0.83938	ENSMUSG00000070643	TF
Med12l	True	0.64485	0.81205	0.65391	ENSMUSG00000056476	TF
Rgs6	True	0.71205	0.81212	0.58595	ENSMUSG00000021219
Nfat5	True	0.65586	0.81281	0.55055	ENSMUSG00000003847	TF
Gm45182	True	0.57117	0.8252	0.60667	ENSMUSG00000109387
Nqo1	True	0.63557	0.82537	0.93496	ENSMUSG00000003849	metabolic
Rexo2	True	0.70378	0.82872	0.58484	ENSMUSG00000032026	RNA
Slc1a2	True	0.70802	0.83769	0.69312	ENSMUSG00000005089	ion_channel
Zfp422	True	0.63886	0.84219	0.77031	ENSMUSG00000059878	TF
Acsm4	True	0.68329	0.8519	0.91904	ENSMUSG00000047026	metabolic
Igsf9b	True	0.6147	0.85266	0.67588	ENSMUSG00000034275	axon_guidance
Gas1	True	0.71024	0.85648	0.61115	ENSMUSG00000052957	axon_guidance
Calm2	True	0.77011	0.85826	0.70015	ENSMUSG00000036438	signal
Maco1	True	0.67637	0.85838	0.62411	ENSMUSG00000028826
Plxna4	True	0.73732	0.85892	0.698	ENSMUSG00000029765	axon_guidance
Sptlc2	True	0.70258	0.85943	0.70938	ENSMUSG00000021036	metabolic
Tcaf1	True	0.68732	0.86068	0.79261	ENSMUSG00000036667	ion_channel
Gpm6a	True	0.78115	0.86092	0.73649	ENSMUSG00000031517	signal
Ldlrap1	True	0.58742	0.8661	0.63846	ENSMUSG00000037295
Kcna2	True	0.71574	0.87096	0.69652	ENSMUSG00000040724	ion_channel
F730043M19Rik	True	0.76075	0.87323	0.73462	ENSMUSG00000052125
Papss2	True	0.61409	0.87669	0.82647	ENSMUSG00000024899	metabolic
Me1	True	0.69201	0.87747	0.54704	ENSMUSG00000032418	metabolic
Slc6a6	True	0.78661	0.88131	0.68889	ENSMUSG00000030096	ion_channel
Rogdi	True	0.80457	0.88176	0.76563	ENSMUSG00000022540
Necab2	True	0.74469	0.88714	0.6877	ENSMUSG00000031837
Peg3	True	0.76192	0.88992	0.61646	ENSMUSG00000002265	TF
Ncam1	True	0.67202	0.89088	0.66652	ENSMUSG00000039542	axon_guidance
Fstl5	True	0.73278	0.89117	0.54972	ENSMUSG00000034098	signal
Txn1	True	0.71682	0.89372	0.56386	ENSMUSG00000028367	metabolic
2810001G20Rik	True	0.76041	0.89728	0.80172	ENSMUSG00000087497
Bmp3	True	0.58862	0.90049	0.64768	ENSMUSG00000029335	signal
Vldlr	True	0.80508	0.90279	0.69529	ENSMUSG00000024924
Sesn3	True	0.80694	0.90327	0.74945	ENSMUSG00000032009	metabolic
Ktn1	True	0.80294	0.9035	0.76591	ENSMUSG00000021843	cytoskeleton
Vsnl1	True	0.83139	0.90602	0.51691	ENSMUSG00000054459
Tesc	True	0.74064	0.90763	0.63202	ENSMUSG00000029359	signal
Atf5	True	0.76748	0.90824	0.5492	ENSMUSG00000038539	TF
Plcb4	True	0.83901	0.9153	0.87972	ENSMUSG00000039943	signal
Cobl	True	0.71884	0.91557	0.85629	ENSMUSG00000020173	cytoskeleton
Itgb1	True	0.82097	0.9211	0.84691	ENSMUSG00000025809	axon_guidance
Unc13c	True	0.78042	0.92272	0.56888	ENSMUSG00000062151	synaptic
Gpc1	True	0.81239	0.92858	0.93317	ENSMUSG00000034220	signal
Syt1	True	0.83311	0.92988	0.82826	ENSMUSG00000035864	synaptic
Pkm	True	0.82639	0.93249	0.59059	ENSMUSG00000032294	metabolic
Pmepa1	True	0.79259	0.93539	0.65549	ENSMUSG00000038400	signal
Rnd2	True	0.81033	0.93695	0.57042	ENSMUSG00000001313	GTP
Tpm1	True	0.83109	0.93962	0.69846	ENSMUSG00000032366	cytoskeleton
Slc16a11	True	0.85926	0.94138	0.82618	ENSMUSG00000040938	ion_channel
Scn3b	True	0.87122	0.94174	0.59512	ENSMUSG00000049281	ion_channel
Anxa5	True	0.83266	0.94552	0.64146	ENSMUSG00000027712
Kcnk10	True	0.86796	0.94621	0.56873	ENSMUSG00000033854	ion_channel
Cdkn1a	True	0.85208	0.94694	0.57412	ENSMUSG00000023067	differentiation
Tpi1	True	0.88648	0.94736	0.7866	ENSMUSG00000023456	metabolic
Socs2	True	0.76404	0.95227	0.74311	ENSMUSG00000020027	signal
Prnp	True	0.83815	0.9526	0.64771	ENSMUSG00000079037	axon_guidance
Aplp2	True	0.85655	0.95274	0.78851	ENSMUSG00000031996
Rab6b	True	0.87633	0.95276	0.73196	ENSMUSG00000032549	GTP
Ivns1abp	True	0.90215	0.953	0.62872	ENSMUSG00000023150	RNA
Sult1d1	True	0.82968	0.9602	0.8071	ENSMUSG00000029273
Serinc2	True	0.90655	0.96987	0.77875	ENSMUSG00000023232	metabolic
Hs3st5	True	0.83625	0.97548	0.89562	ENSMUSG00000044499
Ppa1	True	0.85677	0.97564	0.70623	ENSMUSG00000020089	metabolic
Robo2	True	0.91765	0.98932	0.62543	ENSMUSG00000052516	axon_guidance
Cartpt	True	0.89084	0.99333	0.89998	ENSMUSG00000021647	synaptic
