## Supplemental Table 2 for "A spatial code governs olfactory receptor choice and aligns sensory maps in the nose and brain"

gene	index	strand	probe_seq	name	hairpin
Olfr916	0	o	GTCCCTGCCTCTATATCTttAGGCTTGTCAGTTAATCCCACCAGA	Olfr916_0_o	B3
Olfr916	1	o	GTCCCTGCCTCTATATCTttGCAGTGACTAGGTACATTGCCAGAA	Olfr916_1_o	B3
Olfr916	2	o	GTCCCTGCCTCTATATCTttTGTGAAGGTGAGAATTCAACACAGT	Olfr916_2_o	B3
Olfr916	3	o	GTCCCTGCCTCTATATCTttACAGAAGAATAGCAGAAGTCTACAA	Olfr916_3_o	B3
Olfr916	4	o	GTCCCTGCCTCTATATCTttATGTAAGAAATTGTATTCTTCCTTG	Olfr916_4_o	B3
Olfr916	5	o	GTCCCTGCCTCTATATCTttAGTCAACACATAACACTCAGAAATA	Olfr916_5_o	B3
Olfr916	6	o	GTCCCTGCCTCTATATCTttTCAAACATAATTTAGAGGACATGAC	Olfr916_6_o	B3
Olfr916	7	o	GTCCCTGCCTCTATATCTttCAGAAGTTCAGTCTCATTATGCAAA	Olfr916_7_o	B3
Olfr916	8	o	GTCCCTGCCTCTATATCTttATAAATATAGTTGAAATGGGAACAA	Olfr916_8_o	B3
Olfr916	9	o	GTCCCTGCCTCTATATCTttGAAAGCTTTGGACCTGCCTTCAGAA	Olfr916_9_o	B3
Olfr916	10	o	GTCCCTGCCTCTATATCTttGCACCTGAACCAAAGAACAGAAAAG	Olfr916_10_o	B3
Olfr916	11	o	GTCCCTGCCTCTATATCTttAGATTTTTCCTTCATCCATAGACTC	Olfr916_11_o	B3
Olfr916	12	o	GTCCCTGCCTCTATATCTttACCCTCAAAACATTCAGATTATTCC	Olfr916_12_o	B3
Olfr916	13	o	GTCCCTGCCTCTATATCTttCTCCTTGGCTGCTAGTCTAATGACT	Olfr916_13_o	B3
Olfr916	14	o	GTCCCTGCCTCTATATCTttTCATTGTTGGTGTGAAGTATAATGT	Olfr916_14_o	B3
Olfr916	0	e	TATAAAGAACAAGGGTATTTGTAGAttCCACTCAACTTTAACCCG	Olfr916_0_e	B3
Olfr916	1	e	AATATTATCAAAGATAAATTCCCCAttCCACTCAACTTTAACCCG	Olfr916_1_e	B3
Olfr916	2	e	AGTTAAAGAGGAAAAAGTACATAGGttCCACTCAACTTTAACCCG	Olfr916_2_e	B3
Olfr916	3	e	AAGTTCATCAACATTTGTGGAGTGAttCCACTCAACTTTAACCCG	Olfr916_3_e	B3
Olfr916	4	e	AAGAAATAAAGTTGGCTCATACATTttCCACTCAACTTTAACCCG	Olfr916_4_e	B3
Olfr916	5	e	GGCCACATAGCGATCATAGGCCATTttCCACTCAACTTTAACCCG	Olfr916_5_e	B3
Olfr916	6	e	CAATAAAGTAGGAAACAAGCATTAGttCCACTCAACTTTAACCCG	Olfr916_6_e	B3
Olfr916	7	e	AAGTAGTGGTTGATTTTGTTGGCATttCCACTCAACTTTAACCCG	Olfr916_7_e	B3
Olfr916	8	e	ATGCTGGAGAGAATAAAACCATAGGttCCACTCAACTTTAACCCG	Olfr916_8_e	B3
Olfr916	9	e	AGCAATGATGTGTGAGCTACAGGTGttCCACTCAACTTTAACCCG	Olfr916_9_e	B3
Olfr916	10	e	GCTGAGGATGGTTGGAAATACATAAttCCACTCAACTTTAACCCG	Olfr916_10_e	B3
Olfr916	11	e	GAATCACATTAGTATAAAAGACAGAttCCACTCAACTTTAACCCG	Olfr916_11_e	B3
Olfr916	12	e	CCCAGATCTCTTTTCTTGAAGTACTttCCACTCAACTTTAACCCG	Olfr916_12_e	B3
Olfr916	13	e	AAGGGCTCTTATTTATTCACTATCTttCCACTCAACTTTAACCCG	Olfr916_13_e	B3
Olfr916	14	e	ATTACTCAAAACATTACTCATGTGCttCCACTCAACTTTAACCCG	Olfr916_14_e	B3
Olfr938	0	o	GTCCCTGCCTCTATATCTttTTCTAGCACCTTTAATTGAGTGTTT	Olfr938_0_o	B3
Olfr938	1	o	GTCCCTGCCTCTATATCTttCTCTTATTATAAGAACTAATTTTAT	Olfr938_1_o	B3
Olfr938	2	o	GTCCCTGCCTCTATATCTttTTGTCTTCTGGAAACTCTATGTAAA	Olfr938_2_o	B3
Olfr938	3	o	GTCCCTGCCTCTATATCTttTGTTAACCCAGTGAGGATGAACTCA	Olfr938_3_o	B3
Olfr938	4	o	GTCCCTGCCTCTATATCTttGTAACCAAATATACAGCTAGGAAGA	Olfr938_4_o	B3
Olfr938	5	o	GTCCCTGCCTCTATATCTttAAATAATACATGGGTGTATGTAGCT	Olfr938_5_o	B3
Olfr938	6	o	GTCCCTGCCTCTATATCTttCATTTTGGGAATAATGACAGTGGAT	Olfr938_6_o	B3
Olfr938	7	o	GTCCCTGCCTCTATATCTttACTGAGCTATGCATTGTGGGTATGA	Olfr938_7_o	B3
Olfr938	8	o	GTCCCTGCCTCTATATCTttTATATCAGACTTACAAAAAAGCACT	Olfr938_8_o	B3
Olfr938	9	o	GTCCCTGCCTCTATATCTttACTAGAGCACGAGAGCTCCAGTAAT	Olfr938_9_o	B3
Olfr938	10	o	GTCCCTGCCTCTATATCTttTGTAAGAGCTAAGGATGGTCAGAGC	Olfr938_10_o	B3
Olfr938	11	o	GTCCCTGCCTCTATATCTttCCTTGACTCTGCCTCCAGTGGATTG	Olfr938_11_o	B3
Olfr938	12	o	GTCCCTGCCTCTATATCTttCTGTAGAACCAAAAAATATTGCAAC	Olfr938_12_o	B3
Olfr938	13	o	GTCCCTGCCTCTATATCTttGATGATACTTTCCCTTGGTCCATGG	Olfr938_13_o	B3
Olfr938	14	o	GTCCCTGCCTCTATATCTttTCAGGCTGTAGATCAGAGGATTCAA	Olfr938_14_o	B3
Olfr938	15	o	GTCCCTGCCTCTATATCTttTCTATTGCCAAGGTAATCTAATTTT	Olfr938_15_o	B3
Olfr938	16	o	GTCCCTGCCTCTATATCTttCAACTTAGGTACATTTCTTCCAAAT	Olfr938_16_o	B3
Olfr938	17	o	GTCCCTGCCTCTATATCTttCTAAGTCGCTATCTCTGCATGAACT	Olfr938_17_o	B3
Olfr938	0	e	TACCCATATACTACCATGGATGAATttCCACTCAACTTTAACCCG	Olfr938_0_e	B3
Olfr938	1	e	ATCGTGCACATATTCACATACTTGTttCCACTCAACTTTAACCCG	Olfr938_1_e	B3
Olfr938	2	e	CCACTGAGGTATCATTGATTTCTTCttCCACTCAACTTTAACCCG	Olfr938_2_e	B3
Olfr938	3	e	TAGAGGCAATTGGAGCTCTGGGTTCttCCACTCAACTTTAACCCG	Olfr938_3_e	B3
Olfr938	4	e	ACAATCATGCCAAGGTTTCCAACAAttCCACTCAACTTTAACCCG	Olfr938_4_e	B3
Olfr938	5	e	CAGTCAATAAAAGACAGGCTCCTGAttCCACTCAACTTTAACCCG	Olfr938_5_e	B3
Olfr938	6	e	ATTCATCTCTGTCACAAAGTTCAACttCCACTCAACTTTAACCCG	Olfr938_6_e	B3
Olfr938	7	e	AAACAGCAAAAGCACAGAAGAAGTAttCCACTCAACTTTAACCCG	Olfr938_7_e	B3
Olfr938	8	e	GAAAAGATCACAGAAGTAGTGGTTTttCCACTCAACTTTAACCCG	Olfr938_8_e	B3
Olfr938	9	e	GAGTGCTAGAACTTCATTAATATAAttCCACTCAACTTTAACCCG	Olfr938_9_e	B3
Olfr938	10	e	TGTGGAGAACACTGACAATGATGAAttCCACTCAACTTTAACCCG	Olfr938_10_e	B3
Olfr938	11	e	TGATGTGGGAGCTGCAGGTGCGAAAttCCACTCAACTTTAACCCG	Olfr938_11_e	B3
Olfr938	12	e	CTGAAGATGGCTGTAGATACATGAAttCCACTCAACTTTAACCCG	Olfr938_12_e	B3
Olfr938	13	e	ATAGGCACAACAATGGTATAAAACAttCCACTCAACTTTAACCCG	Olfr938_13_e	B3
Olfr938	14	e	TAAGGGAAACTCTGACATCTTTATTttCCACTCAACTTTAACCCG	Olfr938_14_e	B3
Olfr938	15	e	CCCTAATTGTAAAGTTATATGCTATttCCACTCAACTTTAACCCG	Olfr938_15_e	B3
Olfr938	16	e	GTGGGTATGAAACTAAGAATCCAATttCCACTCAACTTTAACCCG	Olfr938_16_e	B3
Olfr938	17	e	GATTTTGAAGAATTTTCAGGAGGTGttCCACTCAACTTTAACCCG	Olfr938_17_e	B3
Nqo1	0	o	GAGGAGGGCAGCAAACGGaaGGCTAGGCTAGTAAGAGCTGAGCCT	Nqo1_0_o	B1
Nqo1	1	o	GAGGAGGGCAGCAAACGGaaGGTTGCCAAGACGACCCTAAAGCTC	Nqo1_1_o	B1
Nqo1	2	o	GAGGAGGGCAGCAAACGGaaGGCCAGTACAATCAGGGCTCTTCTC	Nqo1_2_o	B1
Nqo1	3	o	GAGGAGGGCAGCAAACGGaaGAGCCTCTACAGCAGCCTCCTTCAT	Nqo1_3_o	B1
Nqo1	4	o	GAGGAGGGCAGCAAACGGaaGGGTTGAAGTTCATAGCATAGAGGT	Nqo1_4_o	B1
Nqo1	5	o	GAGGAGGGCAGCAAACGGaaTGAAAGTTCTTCGAGTCCTTCAGCT	Nqo1_5_o	B1
Nqo1	6	o	GAGGAGGGCAGCAAACGGaaTGTGTTCGGCCACAATATCTGGGCT	Nqo1_6_o	B1
Nqo1	7	o	GAGGAGGGCAGCAAACGGaaAGCACTCTCTCAAACCAGCCTTTCA	Nqo1_7_o	B1
Nqo1	8	o	GAGGAGGGCAGCAAACGGaaTGATAGAAAGCAAGGTCTTCTTATT	Nqo1_8_o	B1
Nqo1	9	o	GAGGAGGGCAGCAAACGGaaAAGCCACAGAAACGCAGGATGCCAC	Nqo1_9_o	B1
Nqo1	10	o	GAGGAGGGCAGCAAACGGaaTCCAGGATCTGCATGCGGGCATCTG	Nqo1_10_o	B1
Nqo1	11	o	GAGGAGGGCAGCAAACGGaaGGAGCAAAATAGAGTGGGGTCTCCT	Nqo1_11_o	B1
Nqo1	12	o	GAGGAGGGCAGCAAACGGaaGCTCCTCTTGAACTTCCTTTTTCAT	Nqo1_12_o	B1
Nqo1	13	o	GAGGAGGGCAGCAAACGGaaAGCTGGAATGGACTTGCCCAGGTGA	Nqo1_13_o	B1
Nqo1	14	o	GAGGAGGGCAGCAAACGGaaGGCTCCTAATCTGACTTCATTCATT	Nqo1_14_o	B1
Nqo1	15	o	GAGGAGGGCAGCAAACGGaaCCATCTAACTGGGACTAGCCCGAAG	Nqo1_15_o	B1
Nqo1	16	o	GAGGAGGGCAGCAAACGGaaCTGCCCTAAACCACAGAGAGGTAAT	Nqo1_16_o	B1
Nqo1	17	o	GAGGAGGGCAGCAAACGGaaTAGCTAACTGCTAACTGCTAAACAA	Nqo1_17_o	B1
Nqo1	18	o	GAGGAGGGCAGCAAACGGaaGCCATGTCAGTCACTGCACAGTAAT	Nqo1_18_o	B1
Nqo1	19	o	GAGGAGGGCAGCAAACGGaaACCTGGGTGTGCTGTGTACAAGACA	Nqo1_19_o	B1
Nqo1	0	e	TCGGAGAGATCCTTAGGGCTGGCTAtaGAAGAGTCTTCCTTTACG	Nqo1_0_e	B1
Nqo1	1	e	TACCGAACGCTGATTGGCTGAGCAGtaGAAGAGTCTTCCTTTACG	Nqo1_1_e	B1
Nqo1	2	e	GTAGTTGAATGATGTCTTCTCTGAAtaGAAGAGTCTTCCTTTACG	Nqo1_2_e	B1
Nqo1	3	e	CGAGTACCTCCCATCCTCTCTTCTTtaGAAGAGTCTTCCTTTACG	Nqo1_3_e	B1
Nqo1	4	e	CCTGTGATGTCATTTCTGGAAATGAtaGAAGAGTCTTCCTTTACG	Nqo1_4_e	B1
Nqo1	5	e	TATGCTAGAGATGACTCGGAAGGATtaGAAGAGTCTTCCTTTACG	Nqo1_5_e	B1
Nqo1	6	e	TCACCAGGTCTGCAGCTTCCAGCTTtaGAAGAGTCTTCCTTTACG	Nqo1_6_e	B1
Nqo1	7	e	GCATATGTGTAGGCAAATCCTGCTAtaGAAGAGTCTTCCTTTACG	Nqo1_7_e	B1
Nqo1	8	e	AGTACATGGAGCCGCTACCCCCAGTtaGAAGAGTCTTCCTTTACG	Nqo1_8_e	B1
Nqo1	9	e	TAAACCAGTTGAGGTTCTAAGACCTtaGAAGAGTCTTCCTTTACG	Nqo1_9_e	B1
Nqo1	10	e	ACGGTTTCCAGACGTTTCTTCCATCtaGAAGAGTCTTCCTTTACG	Nqo1_10_e	B1
Nqo1	11	e	TGAAAGTTTAGGTCAAACAGGCTGCtaGAAGAGTCTTCCTTTACG	Nqo1_11_e	B1
Nqo1	12	e	CAGAGAGGCCAAACTTGTTCTTCTTtaGAAGAGTCTTCCTTTACG	Nqo1_12_e	B1
Nqo1	13	e	TTATTTTCTAGCTTTGATCTGGTTGtaGAAGAGTCTTCCTTTACG	Nqo1_13_e	B1
Nqo1	14	e	CCAGCTCGCTTCTGCACCTTGCCCTtaGAAGAGTCTTCCTTTACG	Nqo1_14_e	B1
Nqo1	15	e	CAACGAATCTTGATGGAGGACTGGAtaGAAGAGTCTTCCTTTACG	Nqo1_15_e	B1
Nqo1	16	e	CCATTGTTTACTTTGAGCAATTCCCtaGAAGAGTCTTCCTTTACG	Nqo1_16_e	B1
Nqo1	17	e	AAACCAGGATGTATCATAAACAGGCtaGAAGAGTCTTCCTTTACG	Nqo1_17_e	B1
Nqo1	18	e	AAGAGCTGGAGAGCCAACCCCCTGGtaGAAGAGTCTTCCTTTACG	Nqo1_18_e	B1
Nqo1	19	e	GATCTGTTTTAAAATTCCTTTCCCAtaGAAGAGTCTTCCTTTACG	Nqo1_19_e	B1
